# Secretion of small extracellular vesicles is required for commissural axon guidance at a choice point

**DOI:** 10.64898/2026.09.09.750418

**Authors:** Alexandre Dumoulin, Joy M.R. Wyss, Esther T. Stoeckli

## Abstract

The formation of neural circuits relies on precise axonal pathfinding mediated by guidance molecules and their receptors. While the expression of specific guidance molecules by different cell types in the nervous system is well characterized, the mechanisms underlying their secretion and delivery to growing axons remain relatively unexplored. Small extracellular vesicles (sEVs), including exosomes, have emerged as candidate mediators of intercellular communication during nervous system development, with reported roles in neuronal differentiation, synaptogenesis, and axonal outgrowth/regeneration. Whether sEV secretion contributes to axon guidance remains unknown.

Here, we show that axons of dorsal interneurons depend on sEV secretion from floor-plate cells to navigate their intermediate target, the floor plate of the developing chicken spinal cord. Blocking biogenesis of exosomes, a subtype of sEVs, via silencing Rab27a either pharmacologically *ex vivo* or genetically *in vivo*, impairs axon guidance at the floor plate, mainly by interfering with post-crossing navigation. These findings are reproduced after blocking CD63-positive sEV secretion by preventing their formation in multivesicular bodies due to inhibition of VPS4A function. In both cases, axon guidance at the floor plate is perturbed, as axons fail to turn rostral after midline crossing. Taken together, our results show that sEV secretion is required for guidance decisions at a choice point.
