## Supplemental Table 2 for "Secretion of small extracellular vesicles is required for commissural axon guidance at a choice point"

### Sheet: Figure 2
Fig. 2F,G
													Statistics (done with Graphpad Prism):
		Nexinhib-20		Embryo number	# axons	normal phenotype	aberrant phenotype	Stalling FP entry/ipsi	FP stalling	caudal turns	stalling exit
				1	21	5	16	0	1	2	13			Table Analyzed	normal phenotype
				2	42	6	36	3	4	4	27
				3	65	4	61	8	36	1	17			Column B	N-20
				total axons:	128									vs.	vs.
														Column A	Control
				percentage		% normal phenotype	% aberrant phenotype	% Stalling FP entry	% FP stalling	% caudal turns	% stalling exit			Unpaired t test
				1		0.238095	0.761905	0	0.047619	0.0952381	0.619048			P value	0.0001
				2		0.142857	0.857143	0.0714286	0.0952381	0.0952381	0.642857			P value summary	***
				3		0.0615385	0.938462	0.123077	0.553846	0.0153846	0.261538			Significantly different (P < 0.05)?	Yes
					average:	0.147497	0.852503	0.0648352	0.232234	0.0686203	0.507814			One- or two-tailed P value?	Two-tailed
					stdev:	0.0883698	0.0883698							t, df	t=15.26, df=4
														How big is the difference?
														Mean of column A	96.67
														Mean of column B	14.67
														Difference between means (B - A) ± SEM	-82.00 ± 5.375
														95% confidence interval	-96.92 to -67.08
		DMSO (1:1000) control		data name	total axons	normal phenotype	aberrant phenotype	Stalling FP entry/ipsi	FP stalling	caudal turns	stalling exit			R squared (eta squared)	0.9831
				1	47	46	1	0	0	0	1
				2	104	98	6	0	0	5	1			F test to compare variances
				3	122	119	3	0	0	3	0			F, DFn, Dfd	15.25, 2, 2
				total axons:	273									P value	0.1231
														P value summary	ns
														Significantly different (P < 0.05)?	No
				percentage		% normal phenotype	% aberrant phenotype	% Stalling FP entry	% FP stalling	% caudal turns	% stalling exit			Data analyzed
				1		0.978723	0.0212766	0	0	0	0.0212766			Sample size, column A	3
				2		0.942308	0.0576923	0	0	0.0480769	0.00961538			Sample size, column B	3
				3		0.97541	0.0245902	0	0	0.0245902	0
					average:	0.96548	0.0345197	0	0	0.0242224	0.0102973
					stdev:	0.0201364	0.0201364

### Sheet: Figure 3D,E
Fig. 3D,E
Condition: β-actin::hrGFPII (25ng/µl)/ventral electroporation																		Statistics (done with Graphpad Prism):
		embryo #	normal	aberrant	FP stalling	no turning	caudal turns	% normal	% FP stalling	% no turning	% caudal turns		% normal					Number of families	1
		J1852	5	6		6		0.454545	0	0.545455	0		GFP Ctrl	dsRab27a	dsRab7a + hRab27a			Number of comparisons per family	3
		J1853	7	4	1	3		0.636364	0.0909091	0.272727	0		0.454545	1	0.916667			Alpha	0.05
		J1863	13	1	1			0.928571	0.0714286	0	0		0.636364	0.166667	0.777778			One-way ANOVA
		J1864	8	0				1	0	0	0		0.928571	0	1			Tukey's multiple comparisons test	Mean diff.	95.00% CI of diff.	Below threshold?	Summary	Adjusted P Value					A-B
		J1925	18	0				1	0	0	0		1	0.8125	0.5			GFP Ctrl vs. dsRab27a	35.52	14.22 to 56.81	Yes	***	0.0006	A-B				A-C
		J1940	5	1	1			0.833333	0.166667	0	0		1	0.1	0.666667			GFP Ctrl vs. dsRab7a + hRab27a	10.43	-12.91 to 33.77	No	ns	0.531	A-C				B-C
		J1944	16	1		1		0.941176	0	0.0588235	0		0.833333	0.428571	1			dsRab27a vs. dsRab7a + hRab27a	-25.09	-45.93 to -4.240	Yes	*	0.0148	B-C
		J1950	5	0				1	0	0	0		0.941176	1	0.3													n2	t	DF
		J1948	19	1	1			0.95	0.05	0	0		1	0.7	0.916667			Test details	Mean 1	Mean 2	Mean diff.	SE of diff.	n1	n2	q	DF		23	4.42	33.85
		J1949	19	4		4		0.826087	0	0.173913	0		0.95	0.615385	1			hrGFPII vs. dsRab27a	84.43	48.91	35.52	8.81	14	23	5.701	49
		J2020	12	2		2		0.857143	0	0.142857	0		0.83	0.142857	0.823529			hrGFPII vs. Rescue: 1000 ng/ul	84.43	74	10.43	9.658	14	15	1.527	49		15	1.499	25.87
		J2022	14	1		1		0.933333	0	0.0666667	0		0.857143	0.5	0.769231			dsRab27a vs. Rescue: 1000 ng/ul	48.91	74	-25.09	8.625	23	15	4.113	49		15	2.869	36
		J2024	11	4		4		0.733333	0	0.266667	0		0.933333	0.05	0.5
		J2028	8	3	1	3		0.727273	0.0909091	0.272727	0		0.733333	0.578947	0.72			Compact letter display
		N(embryos):	14				average:	0.844369	0.0335652	0.12856	0		0.727273	0.307692	0.642857			GFP Ctrl	A
		n(injection sites):	188				stdev:	0.159346						0.9	0.555556			dsRab7a + hRab27a	A
														0.142857				dsRab27a	B
														0.769231
														0.0666667
														0.615385
														0.375
														0.625
Condition: dsRab27a (500ng/µl) + β-actin::hrGFPII (25ng/µl)/ventral electroporation														0.9375
														0.388889
												average:	0.844648	0.487963	0.739263
		embryo #	normal	aberrant	FP stalling	no turning	caudal turns	% normal	% FP stalling	% no turning	% caudal turns	stdev:	0.159315	0.326361	0.212554
		J1857	8	0				1	0	0	0
		J1858	2	10	2	9		0.166667	0.166667	0.75	0
		J1875	0	14	9	8		0	0.642857	0.571429	0
		J1878	13	3		3		0.8125	0	0.1875	0
		J1871	1	9	7	3		0.1	0.7	0.3	0
		J1945	3	4		4		0.428571	0	0.571429	0
		J1961	13	0				1	0	0	0
		J1952	7	3		3		0.7	0	0.3	0
		J1954	8	5	1	4		0.615385	0.0769231	0.307692	0
		J2010	1	6	3	6		0.142857	0.428571	0.857143	0
		J2011	4	4	1	4		0.5	0.125	0.5	0
		J2013	1	19	5	18		0.05	0.25	0.9	0
		J2335	11	8	4	5		0.578947	0.210526	0.263158	0
		J2336	4	9	6	4		0.307692	0.461538	0.307692	0
		J2348	18	2	1	1		0.9	0.05	0.05	0
		J2353	2	12	1	12		0.142857	0.0714286	0.857143	0
		J2420	10	3		3		0.769231	0	0.230769	0
		J2416	1	14	2	13		0.0666667	0.133333	0.866667	0
		J2376	8	5	2	5		0.615385	0.153846	0.384615	0
		J2391	6	10				0.375	0	0	0
		J2394	10	6	3	3		0.625	0.1875	0.1875	0
		J2398	15	1	1			0.9375	0.0625	0	0
		J2400	7	11	11	7		0.388889	0.611111	0.388889	0
		N(embryos):	23				average:	0.487963	0.188339	0.38181	0
		n(injection sites):	311				stdev:	0.326361
Condition: dsRab27a (500ng/µl) + β-actin::hrGFPII (25ng/µl)/ventral electroporation
		embryo #	normal	aberrant	FP stalling	no turning	caudal turns	% normal	% FP stalling	% no turning	% caudal turns
		J2321	11	1	1			0.916667	0.0833333	0	0
		J2322	7	2		2		0.777778	0	0.222222
		J2342	9	0				1	0	0
		J2344	4	4		4		0.5	0	0.5
		J2422	10	5		5		0.666667	0	0.333333
		J2423	11	0				1	0	0
		J2427	3	7	4	6		0.3	0.4	0.6
		J2412	11	1		1		0.916667	0	0.0833333
		J2411	5	0				1	0	0
		J2410	14	3		3		0.823529	0	0.176471
		J2413	10	3	1	2		0.769231	0.0769231	0.153846
		J2379	11	11	3	11		0.5	0.136364	0.5
		J2380	18	7	1	7		0.72	0.04	0.28
		J2386	9	5	3	5		0.642857	0.214286	0.357143
		J2388	5	4	3	4		0.555556	0.333333	0.444444
		N(embryos):	15				average:	0.739263	0.0856159	0.243386
		n(injection sites):	191				stdev:	0.212554

### Sheet: Figure 3J,K
Fig. 3J,K
		Fiji quantification
		CD63-EGFP-positive Evs secreted from FP:						a rectangle (ROI) of 80x50um was selected directly adjacent to the FP border (entry zone of axons) from CD63-EGFP (488) channel.
		embryo # (slices)	Area	Mean	min	max	EV count	mean EV count per embryo	mean intensity per embryo
	Control (Ctrl)	J2681	4657.37	5309.83	813	65435	77	106.75	8193.25		Statistics (done with Graphpad Prism):	Fig. 3J	Table Analyzed	mean fluorescent intensity
		J2681	4945.49	10092.7	1979	65440	111
		J2681	5212.1	10220.5	651	65440	98						Column B	dsRab27a
		J2681	2800.22	7149.91	1307	65435	141						vs.	vs.
		J2750	4779.22	11108.8	2227	65437	74	158.4	9834.13				Column A	Ctrl
		J2750	3726.75	8193.33	687	65435	168
		J2750	3779.56	11230.2	2035	65444	153						Unpaired t test with Welch's correction
		J2750	4526.85	9886.21	1443	65438	191						P value	0.6095
		J2750	4701.18	8752.11	1248	65434	206						P value summary	ns
		J2752	4109.09	3871.7	791	37697	101	145.167	4334.46				Significantly different (P < 0.05)?	No
		J2752	5484.94	3192.85	579	40964	132						One- or two-tailed P value?	Two-tailed
		J2752	5253.85	4979.54	578	65441	149						Welch-corrected t, df	t=0.5281, df=9.581
		J2752	5661.7	4880.63	575	65438	194
		J2752	4767.97	4925.54	420	65434	117						How large is the effect?
		J2752	3859.27	4156.47	308	57785	178						Mean of column A	6629
		J2770	9079.86	9663.6	1910	65434	194	184.545	7717.38				Mean of column B	7603
		J2770	7044.36	8389.04	495	65437	249						Difference between means (B - A) ± SEM	973.6 ± 1844
		J2770	6284.96	9172.41	1673	65436	148						95% confidence interval	-3159 to 5106
		J2770	4711.83	5028.02	917	65433	106						R squared (eta squared)	0.02828
		J2770	8738.45	5085.59	383	65442	324
		J2770	7389.22	6026.47	311	52991	256						F test to compare variances
		J2770	5562.51	5974.82	362	65433	155						F, DFn, Dfd	3.271, 6, 5
		J2770	6697.3	7478.14	711	65438	162						P value	0.2144
		J2770	8166.9	4585.77	267	65434	161						P value summary	ns
		J2770	9153.66	11460.1	793	65438	182						Significantly different (P < 0.05)?	No
		J2770	7554	12027.1	932	65440	93
		J2832	6684.04	5611.03	769	50802	160	161.143	4042.85				Data analyzed
		J2832	6923.73	3660.18	282	60056	119						Sample size, column A	6
		J2832	6337.7	1844.87	375	22979	118						Sample size, column B	7
		J2832	5732.48	5347.7	987	65438	194
		J2832	5618.07	3941.09	998	58734	186
		J2832	5022.05	3541.99	704	65438	171
		J2832	5789.32	4353.08	635	65438	180					Fig. 3K	Table Analyzed	mean EV count
		J2835	4153.52	5093.19	566	49023	224	161.333	5654.53
		J2835	4354.38	814.349	243	23689	141						Column B	dsRab27a
		J2835	3223.01	9182.07	1334	65435	210						vs.	vs.
		J2835	6110.33	8485.97	968	65443	169						Column A	Ctrl
		J2835	5621.75	3120.78	344	54886	211
		J2835	4436.61	6274.61	454	65441	110						Unpaired t test
		J2835	6440.06	7406.01	576	65438	136						P value	0.0336
		J2835	6511.59	5483.01	525	65434	83						P value summary	*
		J2835	6753.8	5030.82	410	57876	168						Significantly different (P < 0.05)?	Yes
		N(embryos):	6				average:	152.89	6629.43				One- or two-tailed P value?	Two-tailed
							stdev:	25.9244	2315.47				t, df	t=2.426, df=11
													How large is the effect?
													Mean of column A	152.9
													Mean of column B	122.1
													Difference between means (B - A) ± SEM	-30.82 ± 12.70
		embryo # (slices)	Area	Mean	min	max	EV count	mean EV count per embryo	mean intensity per embryo				95% confidence interval	-58.77 to -2.860
	dsRab27a	J2758	9085.03	6863.11	1103	65436	108	115.25	9242.33				R squared (eta squared)	0.3486
		J2758	7434.65	11862.6	1886	65438	107
		J2758	9029.95	9361.57	1471	65435	169						F test to compare variances
		J2758	3552.97	8882.05	739	65435	77						F, DFn, Dfd	1.699, 5, 6
		J2768	2560.36	1744.98	529	19030	68	112	3029.65				P value	0.5356
		J2768	5711.13	3039.09	384	43777	104						P value summary	ns
		J2768	5991.14	3649.09	860	49558	110						Significantly different (P < 0.05)?	No
		J2768	5545.65	4913.96	491	65436	160
		J2768	6721.73	3252.66	588	48807	172						Data analyzed
		J2768	4103.62	2378.25	618	29443	166						Sample size, column A	6
		J2768	5457.25	1350.68	315	23738	94						Sample size, column B	7
		J2768	5039.49	2015.83	183	58120	55
		J2768	5733.88	2458.43	314	23581	72
		J2768	7564.45	5493.55	558	55648	119
		J2836	6060.26	2421.24	234	50611	152	138.857	3213.54
		J2836	5811.6	2079.49	165	38083	141
		J2836	6831.11	2855.26	366	45219	143
		J2836	5292.43	3487.16	504	65433	133
		J2836	5586.63	1714.52	274	26043	99
		J2836	6310.43	1478.58	189	27364	96
		J2836	6971.02	8458.56	618	65440	208
		J2837	3931.45	1351.57	168	35755	95	119.6	3732.78
		J2837	3741.7	7417.23	511	65437	128
		J2837	3753.24	3763.74	360	65434	123
		J2837	3414.6	3561.51	467	52396	178
		J2837	2944.76	2569.83	339	56662	74
		J2844	4526.49	3751.95	488	65433	137	158	9455.86
		J2844	3576.1	6296.77	1095	65434	216
		J2844	7946.65	3932.97	390	40875	107
		J2844	4309.61	8677.8	912	65435	207
		J2844	4660.9	2265.33	368	40704	106
		J2844	8113.1	60332.6	10	64607	119
		J2844	3937.1	3888.21	737	61738	190
		J2844	5619.71	4061.74	790	42192	125
		J2844	5155.24	4126.51	258	55494	193
		J2844	6299.98	3452.83	451	65436	170
		J2844	6573.38	3227.79	696	50696	168
		J2840	4702.28	5611.11	883	65435	61	112.143	11875.8
		J2840	6038.77	2005.88	344	47793	123
		J2840	3419.77	1413.65	436	14916	83
		J2840	6080.9	53318.8	5	63871	99
		J2840	3768.31	7105.12	1243	65436	87
		J2840	4582.19	8048.61	1296	65435	203
		J2840	4194.22	5627.64	745	65438	129
		J2846	2876.05	7982.77	687	65439	159	98.6667	12671.2
		J2846	2811.6	11055.6	1036	65441	93
		J2846	4717.56	12944.3	842	65443	76
		J2846	4737.84	9775.03	514	65438	105
		J2846	3318.76	20269.5	2552	65443	103
		J2846	2545.62	14000	1786	65442	56
		N(embryos):	7				average:	122.074	7603.03
							stdev:	19.8874	4187.8

### Sheet: Figure 4D,E
Fig. 4D,E
	Condition: β-actin::hrGFPII (25ng/µl)/ventral electroporation
		embryo #	normal	aberrant	ipsilateral	FP stalling	no turning	caudal turns	% normal	% FP stalling	% no turning	% caudal turns				% normal			Statistics (done with Graphpad Prism):
		9645	6	10			10		0.375	0	0.625	0				GFP Ctrl	VPS4Adn			Table Analyzed	VPS4Adn_1200ng/ul
		9647	8	2			2		0.8	0	0.2	0				0.375	0.181818
		9648	5	6			6		0.454545	0	0.545455	0				0.8	0.375			Column B	FP::VPS4Adn
		9654	9	0					1	0	0	0				0.454545	0			vs.	vs.
		9803	1	13		1	13		0.0714286	0.0714286	0.928571	0				1	0.4			Column A	GFP
		9810	9	2			2		0.818182	0	0.181818	0				0.0714286	0
		9813	7	0					1	0	0	0				0.818182	0.333333			Unpaired t test with Welch's correction
		9816	4	2			2		0.666667	0	0.333333	0				1	0.0833333			P value	0.002
		9817	7	1			1		0.875	0	0.125	0				0.666667				P value summary	**
		N(embryos):	9					average:	0.673425	0.00793651	0.326575	0				0.875				Significantly different (P < 0.05)?	Yes
		n(injection sites):	92					stdev:	0.314309											One- or two-tailed P value?	Two-tailed
																				Welch-corrected t, df	t=3.859, df=12.89
																				How large is the effect?
	Condition: β-actin::hrGFPII (25ng/µl) + FP(hoxa1)::VPS4Adn (1200 ng/µl) /ventral electroporation																			Mean of column A	67.44
		embryo #	normal	aberrant	ipsilateral	FP stalling	no turning	caudal turns	% normal	% FP stalling	% no turning	% caudal turns								Mean of column B	19.57
		9622	2	9			2	7	0.181818	0	0.181818	0.636364			average:	0.673425	0.196212			Difference between means (B - A) ± SEM	-47.87 ± 12.40
		9623	3	5			4	1	0.375	0	0.5	0.125			stdev:	0.314309	0.174281			95% confidence interval	-74.70 to -21.05
		9626	0	7		2	3	4	0	0.285714	0.428571	0.571429								R squared (eta squared)	0.5362
		9636	2	3			3		0.4	0	0.6	0
		9641	0	10		3	4	4	0	0.3	0.4	0.4								F test to compare variances
		9820	3	6		1	3	3	0.333333	0.111111	0.333333	0.333333								F, DFn, Dfd	3.257, 8, 6
		9825	1	11		2	9	2	0.0833333	0.166667	0.75	0.166667								P value	0.1675
		N(embryos):	7					average:	0.196212	0.123356	0.456246	0.31897								P value summary	ns
		n(injection sites):	62					stdev:	0.174281	0.132438	0.184037	0.23587								Significantly different (P < 0.05)?	No
																				Data analyzed
																				Sample size, column A	9
																				Sample size, column B	7

### Sheet: Figure 4I,L
Fig. 4I,L
	Fiji quantification
	CD63-EGFP-positive Evs secreted from FP:		a rectangle (ROI) of 80x50um was selected directly adjacent to the FP border (entry zone of axons) from CD63-EGFP (488) channel.
					average mean/embryo
		Sample ID	mean intensity of CD63-EGFP within area	EVs count within ROI	mean intensity of CD63-EGFP within area	EVs count within ROI
	Control (Ctrl)	C2-Emb9974_CD63EGFP_Ctrl_40xSO_slice1_Maximum_Z	11315.3	149				Statistics (done with Graphpad Prism):
		C2-Emb9974_CD63EGFP_Ctrl_40xSO_slice2_Maximum_Z	16564	176					Fig. 4I:
		C2-Emb9974_CD63EGFP_Ctrl_40xSO_slice3_Maximum_Z	15376.5	62						Table Analyzed	mean intesity CtrlVSVPS4Adn
		C2-Emb9974_CD63EGFP_Ctrl_40xSO_slice5_Maximum_Z	20218.9	241	15868.7	157
		C2-Emb9977_CD63EGFP_Ctrl_40xSO_slice1_Maximum_Z	22865.7	179						Column B	VPS4Adn
		C2-Emb9977_CD63EGFP_Ctrl_40xSO_slice2_Maximum_Z	13964.7	176						vs.	vs.
		C2-Emb9977_CD63EGFP_Ctrl_40xSO_slice3_Maximum_Z	10887.6	330						Column A	Ctrl
		C2-Emb9977_CD63EGFP_Ctrl_40xSO_slice4_Maximum_Z	15652.8	242
		C2-Emb9977_CD63EGFP_Ctrl_40xSO_slice5_Maximum_Z	22564.2	184	17187	222.2				Two-tailed unpaired t test
		C2-Emb9978_CD63EGFP_Ctrl_40xSO_slice1_Maximum_Z	9934.09	148						P value	0.0399
		C2-Emb9978_CD63EGFP_Ctrl_40xSO_slice2_Maximum_Z	10540.8	113						P value summary	*
		C2-Emb9978_CD63EGFP_Ctrl_40xSO_slice3_Maximum_Z	12656.9	245						Significantly different (P < 0.05)?	Yes
		C2-Emb9978_CD63EGFP_Ctrl_40xSO_slice4_Maximum_Z	17668.1	235						One- or two-tailed P value?	Two-tailed
		C2-Emb9978_CD63EGFP_Ctrl_40xSO_slice5_Maximum_Z	13356.4	159	12831.2	180				t, df	t=2.518, df=7
		C2-Emb10021_CD63EGFP_Ctrl_40xSO_slice1_Maximum_Z	5811.01	183
		C2-Emb10021_CD63EGFP_Ctrl_40xSO_slice2_Maximum_Z	5742.4	123						How large is the effect?
		C2-Emb10021_CD63EGFP_Ctrl_40xSO_slice3_Maximum_Z	6589.92	170						Mean of column A	12760
		C2-Emb10021_CD63EGFP_Ctrl_40xSO_slice4_Maximum_Z	2471.24	240	5153.64	179				Mean of column B	4349
				average:	12760.1	184.55				Difference between means (B - A) ± SEM	-8411 ± 3340
				stdev:	5389	27.2521				95% confidence interval	-16310 to -512.4
										R squared (eta squared)	0.4753
	VPS4Adn	C2-Emb10032_CD63EGFP_VPS4Adn_40xSO_slice1_Maximum_Z	1206.75	33
		C2-Emb10032_CD63EGFP_VPS4Adn_40xSO_slice2_Maximum_Z	4590.04	90						F test to compare variances
		C2-Emb10032_CD63EGFP_VPS4Adn_40xSO_slice3_Maximum_Z	2199.6	65						F, DFn, Dfd	1.344, 3, 4
		C2-Emb10032_CD63EGFP_VPS4Adn_40xSO_slice4_Maximum_Z	1989.83	83						P value	0.7574
		C2-Emb10032_CD63EGFP_VPS4Adn_40xSO_slice5_Maximum_Z	2186.52	61	2434.55	66.4				P value summary	ns
		C2-Emb10035_CD63EGFP_VPS4Adn_40xSO_slice1_Maximum_Z	2115.25	34						Significantly different (P < 0.05)?	No
		C2-Emb10035_CD63EGFP_VPS4Adn_40xSO_slice2_Maximum_Z	1876.05	27
		C2-Emb10035_CD63EGFP_VPS4Adn_40xSO_slice3_Maximum_Z	2355.68	33						Data analyzed
		C2-Emb10035_CD63EGFP_VPS4Adn_40xSO_slice4_Maximum_Z	2172.97	57						Sample size, column A	4
		C2-Emb10035_CD63EGFP_VPS4Adn_40xSO_slice5_Maximum_Z	2946.62	101	2293.32	50.4				Sample size, column B	5
		C2-Emb9966_CD63EGFP_VPS4dn_40xSO_slice1_Maximum_Z	1417.16	61
		C2-Emb9966_CD63EGFP_VPS4dn_40xSO_slice2_Maximum_Z	1758.81	39					Fig. 4L:
		C2-Emb9966_CD63EGFP_VPS4dn_40xSO_slice3_Maximum_Z	2217.89	58						Table Analyzed	EV count
		C2-Emb9966_CD63EGFP_VPS4dn_40xSO_slice4_Maximum_Z	4390.97	16
		C2-Emb9966_CD63EGFP_VPS4dn_40xSO_slice5_Maximum_Z	2330.86	51	2423.14	45				Column B	VPS4Adn
		C2-Emb9968_CD63EGFP_VPS4dn_40xSO_slice1_Maximum_Z	1135.68	28						vs.	vs.
		C2-Emb9968_CD63EGFP_VPS4dn_40xSO_slice2_Maximum_Z	2038.34	39						Column A	Ctrl
		C2-Emb9968_CD63EGFP_VPS4dn_40xSO_slice3_Maximum_Z	1804.78	44
		C2-Emb9968_CD63EGFP_VPS4dn_40xSO_slice4_Maximum_Z	2771.13	94	1937.48	51.25				Two-tailed unpaired t test
		C2-Emb9973_CD63EGFP_VPS4dn_40xSO_slice1_Maximum_Z	9535.44	58						P value	<0.0001
		C2-Emb9973_CD63EGFP_VPS4dn_40xSO_slice2_Maximum_Z	14361.6	93						P value summary	****
		C2-Emb9973_CD63EGFP_VPS4dn_40xSO_slice3_Maximum_Z	8820.77	99						Significantly different (P < 0.05)?	Yes
		C2-Emb9973_CD63EGFP_VPS4dn_40xSO_slice4_Maximum_Z	16514.8	129						One- or two-tailed P value?	Two-tailed
		C2-Emb9973_CD63EGFP_VPS4dn_40xSO_slice5_Maximum_Z	14053.3	51	12657.2	86				t, df	t=8.523, df=7
				average:	4349.13	59.81
				stdev:	4648.68	16.6621				How large is the effect?
										Mean of column A	184.6
										Mean of column B	59.65
										Difference between means (B - A) ± SEM	-124.9 ± 14.66
										95% confidence interval	-159.6 to -90.25
										R squared (eta squared)	0.9121
										F test to compare variances
										F, DFn, Dfd	2.669, 3, 4
										P value	0.3666
										P value summary	ns
										Significantly different (P < 0.05)?	No
										Data analyzed
										Sample size, column A	4
										Sample size, column B	5

### Sheet: Figure S1
Fig. S1 C,F
	Fiji quantification
	CD63-EGFP-positive Evs secreted from FP:		a rectangle (ROI) of 80x50um was selected directly adjacent to the FP border (entry zone of axons) from CD81-mCherry (Cy3) channel.
					average mean/embryo
		Sample ID	mean intensity of CD63-EGFP within area	EVs count within ROI	mean intensity of CD63-EGFP within area	EVs count within ROI
	Control (Ctrl)	Emb10066_CD81-mCherry_Ctrl_40xSO_slice1_Maximum_Z	15886.5	145				Statistics (done with Graphpad Prism):
		Emb10066_CD81-mCherry_Ctrl_40xSO_slice2_Maximum_Z	17638.7	363					Fig. S1 C
		Emb10066_CD81-mCherry_Ctrl_40xSO_slice3_Maximum_Z	10859	469						Table Analyzed	mean intesity CtrlVSVPS4Adn
		Emb10066_CD81-mCherry_Ctrl_40xSO_slice4_Maximum_Z	13653.6	550
		Emb10066_CD81-mCherry_Ctrl_40xSO_slice5_Maximum_Z	13468.6	312	14301.3	367.8				Column B	VPS4Adn
		Emb10072_CD81-mCherry_Ctrl_40xSO_slice1b_Maximum_Z	6065.6	210						vs.	vs.
		Emb10072_CD81-mCherry_Ctrl_40xSO_slice2_Maximum_Z	6545.77	179						Column A	Ctrl
		Emb10072_CD81-mCherry_Ctrl_40xSO_slice3_Maximum_Z	5530.24	271
		Emb10072_CD81-mCherry_Ctrl_40xSO_slice4_Maximum_Z	1564.86	374						Two-tailed unpaired t test
		Emb10072_CD81-mCherry_Ctrl_40xSO_slice5_Maximum_Z	6691.07	180	5279.51	242.8				P value	0.014
		Emb10075_CD81-mCherry_Ctrl_40xSO_slice2_Maximum_Z	6531.12	592						P value summary	*
		Emb10075_CD81-mCherry_Ctrl_40xSO_slice4_Maximum_Z	4105.38	322						Significantly different (P < 0.05)?	Yes
		Emb10075_CD81-mCherry_Ctrl_40xSO_slice5_Maximum_Z	14851.2	521						One- or two-tailed P value?	Two-tailed
		Emb10075_CD81-mCherry_Ctrl_40xSO_slice6_Maximum_Z	11734.5	426	9305.55	465.25				t, df	t=3.429, df=6
		Emb10150_CD81-mCherry_Ctrl_40xSO_slice1_Maximum_Z	8698.66	457
		Emb10150_CD81-mCherry_Ctrl_40xSO_slice2_Maximum_Z	8919.15	201						How large is the effect?
		Emb10150_CD81-mCherry_Ctrl_40xSO_slice3_Maximum_Z	2065.22	238						Mean of column A	9127
		Emb10150_CD81-mCherry_Ctrl_40xSO_slice5_Maximum_Z	8814.93	322						Mean of column B	1850
		Emb10150_CD81-mCherry_Ctrl_40xSO_slice6_Maximum_Z	9612.63	286	7622.12	300.8				Difference between means (B - A) ± SEM	-7277 ± 2122
				average:	9127.11	344.162				95% confidence interval	-12469 to -2085
				stdev:	3824.17	95.5259				R squared (eta squared)	0.6622
	VPS4Adn	Emb10076_CD81-mCherry_VPS4Adn_40xSO_slice1_Maximum_Z	7879.5	588						F test to compare variances
		Emb10076_CD81-mCherry_VPS4Adn_40xSO_slice2_Maximum_Z	2519.15	434						F, DFn, Dfd	4.319, 3, 3
		Emb10076_CD81-mCherry_VPS4Adn_40xSO_slice3_Maximum_Z	6241.31	479						P value	0.2606
		Emb10076_CD81-mCherry_VPS4Adn_40xSO_slice4_Maximum_Z	1873.4	330						P value summary	ns
		Emb10076_CD81-mCherry_VPS4Adn_40xSO_slice5_Maximum_Z	7238.43	393						Significantly different (P < 0.05)?	No
		Emb10076_CD81-mCherry_VPS4Adn_40xSO_slice6_Maximum_Z	1889.98	393	4606.96	436.167
		Emb10078_CD81-mCherry_VPS4Adn_40xSO_slice1_Maximum_Z	687.348	466						Data analyzed
		Emb10078_CD81-mCherry_VPS4Adn_40xSO_slice2_Maximum_Z	672.149	431						Sample size, column A	4
		Emb10078_CD81-mCherry_VPS4Adn_40xSO_slice3_Maximum_Z	956.354	202						Sample size, column B	4
		Emb10078_CD81-mCherry_VPS4Adn_40xSO_slice4_Maximum_Z	940.341	293						Sample size, column B	5
		Emb10078_CD81-mCherry_VPS4Adn_40xSO_slice5_Maximum_Z	826.524	317	816.543	341.8
		Emb10082_CD81-mCherry_VPS4Adn_40xSO_slice2_Maximum_Z	714.525	282					Fig. S1 F
		Emb10082_CD81-mCherry_VPS4Adn_40xSO_slice3_Maximum_Z	1280.46	402						Table Analyzed	EV count
		Emb10082_CD81-mCherry_VPS4Adn_40xSO_slice4_Maximum_Z	1962.88	309
		Emb10082_CD81-mCherry_VPS4Adn_40xSO_slice5_Maximum_Z	538.518	214						Column B	VPS4Adn
		Emb10082_CD81-mCherry_VPS4Adn_40xSO_slice6_Maximum_Z	705.223	80	1040.32	257.4				vs.	vs.
		Emb10138_CD81-mCherry_VPS4Adn_40xSO_slice1_Maximum_Z	536.081	124						Column A	Ctrl
		Emb10138_CD81-mCherry_VPS4Adn_40xSO_slice2_Maximum_Z	597.106	180
		Emb10138_CD81-mCherry_VPS4Adn_40xSO_slice3_Maximum_Z	1038.62	330						Two-tailed unpaired t test
		Emb10138_CD81-mCherry_VPS4Adn_40xSO_slice5_Maximum_Z	1486.16	233						P value	0.7478
		Emb10138_CD81-mCherry_VPS4Adn_40xSO_slice6_Maximum_Z	1025.68	407	936.728	254.8				P value summary	ns
				average:	1850.14	322.542				Significantly different (P < 0.05)?	No
				stdev:	1840.16	85.8563				One- or two-tailed P value?	Two-tailed
										t, df	t=0.3367, df=6
										How large is the effect?
										Mean of column A	344.2
										Mean of column B	322.5
										Difference between means (B - A) ± SEM	-21.62 ± 64.22
										95% confidence interval	-178.8 to 135.5
										R squared (eta squared)	0.01854
										F test to compare variances
										F, DFn, Dfd	1.238, 3, 3
										P value	0.8649
										P value summary	ns
										Significantly different (P < 0.05)?	No
										Data analyzed
										Sample size, column A	4
										Sample size, column B	4
